# Skill-Augmented Frontier Agents Nearly Saturate BixBench-Verified-50

**DOI:** 10.64898/2026.04.28.721523

**Authors:** Xiaoyu Zhang

## Abstract

Large language model (LLM) agents are increasingly used for biological data analysis, but prior benchmark results have given a mixed picture of whether they are ready for routine bioinformatics work. The original BixBench study reported only ∼ 17–21% accuracy for frontier agents on open-answer bioinformatics questions [1]. Subsequent curation of BixBench-Verified-50 removed or revised ambiguous items, revealing much higher performance for modern agents [2]. Here we evaluate three frontier-model configurations on the 50 verified questions using the same local benchmark, prompt structure, answer format, and grading pipeline: GPT-5.4 with Claude Scientific Skills and no web access, Claude Opus 4.7 with Claude Scientific Skills and no web access, and GPT-5.5 with Claude Scientific Skills, bioSkills, and web access. The three configurations achieve 88.0% (44/50), 84.0% (42/50), and 98.0% (49/50) accuracy, respectively. The remaining GPT-5.5 error is not a clear analytical failure: the agent correctly computed Spearman correlations on the distributed `CRISPRGeneEffect.csv` values and selected CCND1, whereas the reference answer is recovered only after interpreting stronger essentiality as the opposite sign of the raw gene-effect score. Offline errors mainly occurred when agents lacked pathway, organism-annotation, BUSCO, or PhyKIT-related resources. These results show that frontier agents equipped with high-quality scientific skills can nearly saturate a curated bioinformatics benchmark, while also emphasizing that question wording, score sign conventions, and access to current external resources remain decisive for reliable evaluation.
