## Supplementary material for "Skill-Augmented Frontier Agents Nearly Saturate BixBench-Verified-50": evaluation results and scripts: per_question_correctness.csv

question_id	capsule	codex54_correct	claude47_correct	codex55_correct
bix-6-q4	bix-6	1	1	1
bix-61-q5	bix-61	1	1	1
bix-53-q2	bix-53	1	0	1
bix-27-q5	bix-27	1	1	1
bix-54-q7	bix-54	1	1	1
bix-51-q2	bix-51	1	1	1
bix-12-q5	bix-12	1	1	1
bix-30-q3	bix-30	1	1	1
bix-31-q2	bix-31	1	0	1
bix-47-q3	bix-47	1	1	1
bix-12-q2	bix-12	1	1	1
bix-35-q2	bix-35	1	1	1
bix-34-q5	bix-34	1	1	1
bix-11-q1	bix-11	1	0	1
bix-35-q1	bix-35	1	1	1
bix-16-q3	bix-16	1	0	1
bix-14-q1	bix-14	1	1	1
bix-20-q3	bix-20	1	1	1
bix-55-q1	bix-55	1	1	1
bix-12-q4	bix-12	1	1	1
bix-41-q5	bix-41	1	1	1
bix-43-q4	bix-43	1	1	1
bix-37-q1	bix-37	1	1	1
bix-52-q7	bix-52	1	1	1
bix-22-q1	bix-22	1	1	1
bix-12-q6	bix-12	1	0	1
bix-24-q2	bix-24	1	1	1
bix-46-q4	bix-46	1	1	1
bix-37-q4	bix-37	1	1	1
bix-26-q5	bix-26	1	0	1
bix-45-q1	bix-45	1	1	1
bix-18-q3	bix-18	1	1	1
bix-11-q2	bix-11	1	1	1
bix-16-q4	bix-16	1	0	1
bix-22-q4	bix-22	1	1	1
bix-61-q2	bix-61	1	1	1
bix-51-q8	bix-51	1	1	1
bix-17-q2	bix-17	1	1	1
bix-43-q2	bix-43	1	1	1
bix-18-q1	bix-18	1	1	1
bix-28-q3	bix-28	1	1	1
bix-52-q2	bix-52	1	1	1
bix-52-q6	bix-52	1	1	1
bix-49-q4	bix-49	1	1	1
bix-26-q3	bix-26	0	1	1
bix-32-q2	bix-32	0	1	1
bix-53-q5	bix-53	0	1	1
bix-16-q1	bix-16	0	0	0
bix-38-q1	bix-38	0	1	1
bix-34-q2	bix-34	0	1	1
